# The metabolic role of vitamin D in children’s neurodevelopment: a network study

**DOI:** 10.1101/2023.06.23.546277

**Authors:** Margherita De Marzio, Jessica Lasky-Su, Su H. Chu, Nicole Prince, Augusto A. Litonjua, Scott T. Weiss, Rachel S. Kelly, Kimberly R. Glass

## Abstract

Autism spectrum disorder (ASD) is a neurodevelopmental disorder with various proposed environmental risk factors and a rapidly increasing prevalence. Mounting evidence suggests a potential role of vitamin D deficiency in ASD pathogenesis, though the causal mechanisms remain largely unknown. Here we investigate the impact of vitamin D on child neurodevelopment through an integrative network approach that combines metabolomic profiles, clinical traits, and neurodevelopmental data from a pediatric cohort. Our results show that vitamin D deficiency is associated with changes in the metabolic networks of tryptophan, linoleic, and fatty acid metabolism. These changes correlate with distinct ASD-related phenotypes, including delayed communication skills and respiratory dysfunctions. Additionally, our analysis suggests the kynurenine and serotonin sub-pathways may mediate the effect of vitamin D on early childhood communication development. Altogether, our findings provide metabolome-wide insights into the potential of vitamin D as a therapeutic option for ASD and other communication disorders.
