## Supplementary Table 3-5 for "The metabolic role of vitamin D in children’s neurodevelopment: a network study": Supp_Table4.tsv

Term	es	nes	pval	fdr	set_size	matched_size	Pathway_metabolites	leading_edge_metabolites
hsa01040	0.8506375424069921	2.3698478117935973	0.0	0.0	74	15	C16513;C01595;C16525;C06426;C06429;C16526;C01530;C00249;C06428;C06425;C03242;C16533;C00219;C16527;C08316	C16513;C01595;C16525;C06426;C06429;C16526;C01530;C00249;C06428;C06425;C03242;C16533;C00219;C16527
hsa00591	0.8825622775800716	1.989879783680196	0.0	0.0025449462572902106	28	6	C01595;C06426;C14828;C03242;C14829;C00219	C01595;C06426;C14828;C03242;C14829;C00219
hsa00061	0.7415995975855132	1.7252724375143522	0.0027964205816554807	0.05556465995083626	58	7	C01530;C00249;C08362;C06424;C06423;C02679;C01571	C01530;C00249;C08362;C06424
hsa00380	-0.546762589928056	-1.7383781969763927	0.0	0.0867510959571359	83	9	C00780;C03722;C02470;C05653;C00078;C00328;C05635;C01717;C00954	C00780;C03722;C02470;C05653;C00078;C00328;C05635;C01717;C00954
hsa00600	-0.5871886120996428	-1.533530433793577	0.04363636363636364	0.1096736483195324	27	6	C06124;C00319;C00836;C00065;C00346;C00550	C06124;C00319;C00836;C00065;C00346;C00550
hsa00140	-0.6312056737588639	-1.5470917631893748	0.03666666666666667	0.12759376522162688	99	5	C00187;C00735;C04555;C04295;C00762	C00187;C00735;C04555;C04295;C00762
