## Supplementary Table 3-5 for "The metabolic role of vitamin D in children’s neurodevelopment: a network study": Supp_Table5.tsv

######
Cluster sizes: Cluster 1 = 123, Cluster 2 = 37, Cluster 3 = 91, Cluster 4 = 50, Cluster 5 = 80
######
	test	stat	pval	comparison	mean	cluster_id
ASQ-comm	mannwhit	15324.0	0.2874962938603437	cluster_1 vs all	52.926829268292686	1
child_vitD_Y3	t-test	0.052821704921694856	0.9579017976294728	cluster_1 vs all	20.7809756097561	1
mom_vitD_wk32to38	t-test	-0.10477376334697748	0.9166107543404494	cluster_1 vs all	33.56959349593495	1
cord_blood	t-test	-0.39263934332462674	0.6948574669533305	cluster_1 vs all	24.210679611650484	1
mom_vitD_Y1	t-test	-0.5943339432429596	0.5526641769688212	cluster_1 vs all	23.33413793103448	1
ASQ-comm	mannwhit	5979.5	0.26543011027815533	cluster_2 vs all	52.83783783783784	2
child_vitD_Y3	t-test	-1.4089498554617048	0.15966989532495207	cluster_2 vs all	18.845945945945946	2
mom_vitD_wk32to38	t-test	-1.4493635272092458	0.14806301037671854	cluster_2 vs all	30.34972972972973	2
cord_blood	t-test	-1.3402301548472406	0.1811583436328799	cluster_2 vs all	21.463999999999995	2
mom_vitD_Y1	t-test	-0.9329823883390637	0.35145786090830755	cluster_2 vs all	22.12771428571429	2
ASQ-comm	mannwhit	11670.0	0.04200553143756616	cluster_3 vs all	53.68131868131868	3
child_vitD_Y3	t-test	0.42535364115877633	0.6708203076691717	cluster_3 vs all	21.083846153846157	3
mom_vitD_wk32to38	t-test	1.6902819204778325	0.0917962705162489	cluster_3 vs all	35.95901098901098	3
cord_blood	t-test	0.7643073353391244	0.44526925743600054	cluster_3 vs all	25.561111111111114	3
mom_vitD_Y1	t-test	1.5941413690289943	0.11178681215979969	cluster_3 vs all	25.575862068965517	3
ASQ-comm	mannwhit	6767.0	0.015481138773616659	cluster_4 vs all	50.4	4
child_vitD_Y3	t-test	-1.8695839339199174	0.062312478801795426	cluster_4 vs all	18.622600000000006	4
mom_vitD_wk32to38	t-test	-1.2362917638955668	0.21711574798929553	cluster_4 vs all	31.2824	4
cord_blood	t-test	-1.4724359795930935	0.14192428638618643	cluster_4 vs all	21.95	4
mom_vitD_Y1	t-test	-1.6747955078977073	0.09484761691480273	cluster_4 vs all	21.233829787234036	4
ASQ-comm	mannwhit	11864.5	0.4177545161499409	cluster_5 vs all	52.6875	5
child_vitD_Y3	t-test	2.0703082793007828	0.03910023835215517	cluster_5 vs all	22.518749999999994	5
mom_vitD_wk32to38	t-test	0.43119932778647	0.6665685953307392	cluster_5 vs all	34.31712500000001	5
cord_blood	t-test	1.7260347097407907	0.08534402073904261	cluster_5 vs all	26.805714285714288	5
mom_vitD_Y1	t-test	1.074607804814048	0.2832740851191111	cluster_5 vs all	25.135199999999998	5
######
	test	stat	pval	comparison	num_Yes	cluster_id
mom_asthma	chi2	0.3662891384693159	0.5450339866753255	cluster_1 vs all	46	1
child_asthma	chi2	0.1441470968969313	0.7041925547350182	cluster_1 vs all	31	1
child_wheeze	chi2	0.40094181477405	0.5266032649719177	cluster_1 vs all	12	1
mom_asthma	chi2	3.7963085337808447	0.05136570927939058	cluster_2 vs all	21	2
child_asthma	chi2	4.872772081667407	0.02728363911832786	cluster_2 vs all	15	2
child_wheeze	chi2	2.4842709829276126	0.11498961862772716	cluster_2 vs all	1	2
mom_asthma	chi2	0.14327877537634548	0.7050429804389506	cluster_3 vs all	34	3
child_asthma	chi2	2.174332109926027	0.14033042708060442	cluster_3 vs all	16	3
child_wheeze	chi2	1.9694228006011465	0.16050914175152625	cluster_3 vs all	15	3
mom_asthma	chi2	0.8528877691688117	0.35573668348992316	cluster_4 vs all	16	4
child_asthma	chi2	0.005741601494977104	0.9395994139178313	cluster_4 vs all	14	4
child_wheeze	chi2	0.3755696235928707	0.5399838884852195	cluster_4 vs all	4	4
mom_asthma	chi2	0.2951377064814859	0.586946822481979	cluster_5 vs all	35	5
child_asthma	chi2	0.3511346860226524	0.5534715136159882	cluster_5 vs all	17	5
child_wheeze	chi2	1.2170901409179418	0.2699324698600223	cluster_5 vs all	13	5
